# A molecular taxonomy of tumors independent of tissue-of-origin

**DOI:** 10.1101/2020.08.26.268987

**Authors:** Peter T. Nguyen, Simon G. Coetzee, Daniel L. Lakeland, Dennis J. Hazelett

**Affiliations:** The Center for Bioinformatics and Functional Genomics, Cedars-Sinai Medical Center, Los Angeles, California; Lakeland Applied Sciences LLC, Los Angeles, CA; Samuel Oschin Comprehensive Cancer Institute, Cedars-Sinai Medical Center, Los Angeles, CA

## Abstract

Cancer is a complex disease involving disrupted cellular metabolism, basic biochemical processes, and the microenvironment. However, despite some generally agreed upon unifying principles (Hanahan and Weinberg 2000, 2011), molecular signatures remain largely indistinguishable from tissue-of-origin, presenting a major barrier for precision health and individualized medicine. To address this challenge, we reduce mutation data to disruptions in a select set of pathways relevant to basic cell biology, from DNA replication to cellular communication. Using dimensionality reduction techniques, we assign tumor samples into ten clusters distinct from tissue-of-origin and largely free of bias from mutational burden or clinical stage. We show that the clusters vary in prognosis by modeling relative risk of death by cancer type and cluster. We identify cluster-specific mutations in different tissues, demonstrating that tissue-specific signatures contribute to common cellular phenotypes. Moreover, germline risk genes involved in replication fidelity and genome stability are equally distributed among clusters, contrary to the expectation that such genes are avatars of molecular subtype. We investigate metastatic and non-metastatic pathways, and show that most differences are cluster-specific. Some metastatic pathways from one cluster are cluster-specific pathways from non-metastatic tumors of another cluster, suggesting phenotypic convergence. Taken as a whole, our observations suggest that common driver genes combine with tissue-specific disruptions in tumor-promoting pathways to produce a limited number of distinct molecular phenotypes. Thus, we present a coherent view of global tumor biology, and explain how common cellular dysfunction might arise from tissue-specific mutations.
