## Supplemental Tables for "A molecular taxonomy of tumors independent of tissue-of-origin"

### Sheet: ST1
Pathway	Percent_Mutated	1	2	3
Signaling by Interleukins	81.1	TP53 (35.9%)	PIK3CA (15.2%)	LAMA5 (4%)
PIP3 activates AKT signaling	77.3	TP53 (35.9%)	PIK3CA (15.2%)	PTEN (7.7%)
Neutrophil degranulation	76.6	ABCA13 (7.5%)	HUWE1 (5.8%)	IDH1 (5.5%)
FLT3 Signaling	74.9	PIK3CA (15.2%)	KRAS (9%)	BRAF (6.5%)
Deubiquitination	74	TP53 (35.9%)	APC (7.9%)	PTEN (7.7%)
MAPK1/MAPK3 signaling	70.2	KRAS (9%)	BRAF (6.5%)	NF1 (5.9%)
SUMOylation	69.7	TP53 (35.9%)	HERC2 (6.4%)	CREBBP (4.4%)
M Phase	69.6	DYNC1H1 (4.8%)	ALMS1 (4.7%)	AKAP9 (4.6%)
Class I MHC mediated antigen processing & presentation	68.1	HERC2 (6.4%)	HUWE1 (5.8%)	RNF213 (5.3%)
Mitotic G2-G2/M phases	67.3	TP53 (35.9%)	DYNC1H1 (4.8%)	ALMS1 (4.7%)
RHO GTPase Effectors	66.5	FLNA (5%)	DYNC1H1 (4.8%)	CTNNB1 (4.3%)
Asparagine N-linked glycosylation	64.5	ANK2 (6.9%)	ANK3 (5.5%)	DYNC1H1 (4.8%)
Cellular Senescence	64.1	TP53 (35.9%)	ATM (5.2%)	RB1 (4%)
ESR-mediated signaling	63.8	PIK3CA (15.2%)	KRAS (9%)	CREBBP (4.4%)
Phospholipid metabolism	62.3	PIK3CA (15.2%)	PTEN (7.7%)	PIK3CG (3.4%)
G2/M Checkpoints	62	TP53 (35.9%)	HERC2 (6.4%)	ATM (5.2%)
TCF dependent signaling in response to WNT	58.6	KMT2D (8.5%)	APC (7.9%)	TRRAP (4.7%)
Neurotransmitter receptors and postsynaptic signal transmission	58	KRAS (9%)	GRIN2A (3.9%)	DLG2 (3.6%)
Signaling by MET	57.9	PIK3CA (15.2%)	KRAS (9%)	COL11A1 (6.9%)
Signaling by VEGF	57.8	PIK3CA (15.2%)	KRAS (9%)	CTNNB1 (4.3%)
Rho GTPase cycle	57.8	OBSCN (11.8%)	KALRN (5.3%)	TRIO (4.3%)
Response to elevated platelet cytosolic Ca2+	56.6	TTN (32.7%)	FLNA (5%)	VWF (4%)
Pre-NOTCH Expression and Processing	56.4	TP53 (35.9%)	CREBBP (4.4%)	EP300 (4.3%)
L1CAM interactions	55.9	ANK2 (6.9%)	ANK3 (5.5%)	LAMA1 (4.9%)
Signaling by NTRKs	55.9	PIK3CA (15.2%)	KRAS (9%)	BRAF (6.5%)
GPCR ligand binding	55.9	GNAS (3.8%)	GRM8 (3.3%)	PTCH1 (3.2%)
Fc epsilon receptor (FCERI) signaling	55.3	PIK3CA (15.2%)	KRAS (9%)	ITPR2 (4.3%)
Intra-Golgi and retrograde Golgi-to-ER traffic	55.1	DYNC1H1 (4.8%)	NBAS (3.7%)	KIF26B (3.6%)
Chaperonin-mediated protein folding	54.3	TP53 (35.9%)	FBXW7 (4.8%)	ARFGEF2 (2.5%)
DNA Double Strand Break Response	54.1	TP53 (35.9%)	HERC2 (6.4%)	ATM (5.2%)
C-type lectin receptors (CLRs)	53.9	MUC16 (16.1%)	KRAS (9%)	MUC5B (6.5%)
Neddylation	52.9	FBXW7 (4.8%)	CUL9 (3.1%)	KEAP1 (3.1%)
Interferon Signaling	52.7	FLNA (5%)	RANBP2 (3.8%)	TPR (3.7%)
Signaling by PDGF	52.2	PIK3CA (15.2%)	KRAS (9%)	COL6A3 (6%)
O-linked glycosylation	51.8	MUC16 (16.1%)	MUC5B (6.5%)	MUC4 (5.2%)
G1/S DNA Damage Checkpoints	51.5	TP53 (35.9%)	ATM (5.2%)	CDKN2A (3.7%)
ER to Golgi Anterograde Transport	51	ANK2 (6.9%)	ANK3 (5.5%)	DYNC1H1 (4.8%)
Beta-catenin independent WNT signaling	50.4	KRAS (9%)	CTNNB1 (4.3%)	ITPR2 (4.3%)
mRNA Splicing	50.2	SRRM2 (3.9%)	WDR33 (2.7%)	SF3B1 (2.6%)
Stimuli-sensing channels	49.9	RYR2 (13.5%)	RYR1 (7.7%)	RYR3 (7%)
Signaling by ROBO receptors	49.8	ROBO2 (4.1%)	ROBO1 (3.9%)	SLIT2 (3.5%)
Toll-like Receptor Cascades	49.7	APOB (4.7%)	TLR4 (3%)	MAP3K1 (2.9%)
Assembly of collagen fibrils and other multimeric structures	49.5	DST (9.6%)	COL11A1 (6.9%)	COL6A3 (6%)
Clathrin-mediated endocytosis	49.5	LRP2 (6.3%)	APOB (4.7%)	EGFR (4.1%)
Signaling by FGFR	49.4	PIK3CA (15.2%)	KRAS (9%)	BRAF (6.5%)
Intrinsic Pathway for Apoptosis	49.2	TP53 (35.9%)	CDKN2A (3.7%)	CASP8 (2.7%)
Metabolism of steroids	48.6	CUBN (6.5%)	LRP2 (6.3%)	CREBBP (4.4%)
Fcgamma receptor (FCGR) dependent phagocytosis	48.5	PIK3CA (15.2%)	ITPR2 (4.3%)	MYH9 (3.4%)
NCAM signaling for neurite out-growth	48.5	KRAS (9%)	COL6A3 (6%)	CACNA1C (4.6%)
Collagen biosynthesis and modifying enzymes	48.2	COL11A1 (6.9%)	COL6A3 (6%)	COL12A1 (5.1%)
Regulation of lipid metabolism by Peroxisome proliferator-activated receptor alpha (PPARalpha)	47.7	CREBBP (4.4%)	EP300 (4.3%)	MED12 (4%)
TCR signaling	47.6	PIK3CA (15.2%)	PTEN (7.7%)	PTPRC (3.4%)
p75 NTR receptor-mediated signalling	46.8	OBSCN (11.8%)	KALRN (5.3%)	TRIO (4.3%)
S Phase	45.8	POLE (4%)	RB1 (4%)	STAG2 (3%)
Signaling by ERBB4	45.5	PIK3CA (15.2%)	KRAS (9%)	EGFR (4.1%)
Signaling by ERBB2	45.4	PIK3CA (15.2%)	KRAS (9%)	EGFR (4.1%)
Signaling by the B Cell Receptor (BCR)	45.1	KRAS (9%)	ITPR2 (4.3%)	ITPR1 (3.3%)
Glycosaminoglycan metabolism	44.5	VCAN (5.4%)	HSPG2 (4.9%)	ACAN (3.7%)
Fatty acid metabolism	44.4	ACACB (3.7%)	FASN (2.9%)	ABCC1 (2.4%)
Homology Directed Repair	44.4	HERC2 (6.4%)	ATM (5.2%)	BRCA2 (4.3%)
Mitotic G1-G1/S phases	44.4	POLE (4%)	RB1 (4%)	CDKN2A (3.7%)
Signaling by Insulin receptor	44.3	PIK3CA (15.2%)	KRAS (9%)	PIK3R1 (3.2%)
Anchoring of the basal body to the plasma membrane	44.3	DYNC1H1 (4.8%)	ALMS1 (4.7%)	AKAP9 (4.6%)
Collagen degradation	44.2	COL11A1 (6.9%)	COL6A3 (6%)	COL12A1 (5.1%)
Hedgehog 'off' state	43.6	DYNC2H1 (4.4%)	GLI3 (3.9%)	GNAS (3.8%)
Cellular response to heat stress	43.4	ATM (5.2%)	CREBBP (4.4%)	EP300 (4.3%)
Immunoregulatory interactions between a Lymphoid and a non-Lymphoid cell	43.1	COL1A2 (3.5%)	COL3A1 (3.4%)	CDH1 (3.3%)
EPH-Ephrin signaling	43.1	KALRN (5.3%)	EPHA3 (3.7%)	EPHB1 (3.6%)
Metabolism of water-soluble vitamins and cofactors	42.7	CUBN (6.5%)	ACACB (3.7%)	FASN (2.9%)
Post-translational protein phosphorylation	42.7	VCAN (5.4%)	FBN1 (4.8%)	APOB (4.7%)
Signaling by EGFR	42.4	PIK3CA (15.2%)	KRAS (9%)	EGFR (4.1%)
Rab regulation of trafficking	42.2	TSC2 (2.8%)	SBF1 (2.4%)	DENND4B (2.3%)
rRNA processing in the nucleus and cytosol	41.4	UTP20 (3.1%)	HEATR1 (2.8%)	PDCD11 (2.1%)
Mitotic Spindle Checkpoint	41.4	DYNC1H1 (4.8%)	RANBP2 (3.8%)	CENPF (3.5%)
MHC class II antigen presentation	41.3	DYNC1H1 (4.8%)	CENPE (3.4%)	SPTBN2 (3.1%)
Semaphorin interactions	41.2	PLXNA4 (5.1%)	ERBB2 (3.6%)	MYH9 (3.4%)
Signaling by Type 1 Insulin-like Growth Factor 1 Receptor (IGF1R)	41	PIK3CA (15.2%)	KRAS (9%)	PIK3R1 (3.2%)
HATs acetylate histones	40.8	TRRAP (4.7%)	CREBBP (4.4%)	EP300 (4.3%)
Activation of anterior HOX genes in hindbrain development during early embryogenesis	40.6	KMT2C (9.4%)	KMT2D (8.5%)	CREBBP (4.4%)
Signaling by SCF-KIT	40.3	PIK3CA (15.2%)	KRAS (9%)	PIK3R1 (3.2%)
Signaling by PTK6	40.1	KRAS (9%)	LRRK2 (5.8%)	EGFR (4.1%)
Signaling by NOTCH1	39.7	FBXW7 (4.8%)	CREBBP (4.4%)	EP300 (4.3%)
Transport of inorganic cations/anions and amino acids/oligopeptides	38.4	SLC8A1 (3.4%)	SLC4A4 (2.6%)	SLC4A3 (2.5%)
PKMTs methylate histone lysines	38.3	KMT2C (9.4%)	KMT2D (8.5%)	KMT2A (4.3%)
DAP12 interactions	37.5	PIK3CA (15.2%)	KRAS (9%)	PIK3R1 (3.2%)
Costimulation by the CD28 family	36.9	PIK3CA (15.2%)	MTOR (3.5%)	PIK3R1 (3.2%)
Transport of Mature Transcript to Cytoplasm	36.7	RANBP2 (3.8%)	TPR (3.7%)	NUP205 (3%)
Glucose metabolism	36.6	RANBP2 (3.8%)	TPR (3.7%)	NUP205 (3%)
Cell-cell junction organization	36.5	SDK1 (5%)	CTNNB1 (4.3%)	CDH12 (3.4%)
Apoptotic execution phase	36.5	APC (7.9%)	PLEC (5.9%)	CTNNB1 (4.3%)
Signaling by NOTCH4	36.3	FBXW7 (4.8%)	CREBBP (4.4%)	EP300 (4.3%)
Degradation of beta-catenin by the destruction complex	36.2	APC (7.9%)	CTNNB1 (4.3%)	AMER1 (3.5%)
Regulation of insulin secretion	35.8	CACNA1E (5.7%)	CACNA1C (4.6%)	ITPR2 (4.3%)
Neurexins and neuroligins	35.2	NRXN1 (4.4%)	NRXN3 (4.3%)	GRIN2A (3.9%)
Formation of the cornified envelope	34.8	FLG (9.8%)	DSP (3.9%)	TCHH (3.4%)
Signaling by TGF-beta Receptor Complex	34.5	NCOR1 (4%)	USP9X (3.6%)	NCOR2 (3.6%)
Hedgehog 'on' state	34.4	GLI3 (3.9%)	GLI2 (3.7%)	PTCH1 (3.2%)
Meiotic synapsis	34.2	SYNE1 (12.5%)	SYNE2 (8%)	DIDO1 (4.2%)
Kinesins	33.8	KIF26B (3.6%)	KIF1B (3.5%)	CENPE (3.4%)
MAPK6/MAPK4 signaling	33.8	KALRN (5.3%)	TNRC6A (3.5%)	TNRC6B (2.9%)
Phase I - Functionalization of compounds	33.7	NCOA2 (2.4%)	NCOA1 (2.3%)	AHR (1.6%)
GPVI-mediated activation cascade	33.6	PIK3CA (15.2%)	COL1A2 (3.5%)	PIK3CG (3.4%)
Ion transport by P-type ATPases	33.2	ATP10A (4.8%)	ATP8B4 (3%)	ATP10B (2.9%)
RET signaling	32.6	PIK3CA (15.2%)	PIK3R1 (3.2%)	RET (2.4%)
Transcriptional regulation by small RNAs	32.4	RANBP2 (3.8%)	TPR (3.7%)	TNRC6A (3.5%)
Signaling by NOTCH3	32.2	CREBBP (4.4%)	EP300 (4.3%)	EGFR (4.1%)
Cytosolic sensors of pathogen-associated DNA	32.2	PRKDC (5%)	CREBBP (4.4%)	CTNNB1 (4.3%)
Tie2 Signaling	32	PIK3CA (15.2%)	KRAS (9%)	PIK3R1 (3.2%)
Netrin-1 signaling	31.9	TRIO (4.3%)	ROBO1 (3.9%)	SLIT2 (3.5%)
Transcriptional activation of mitochondrial biogenesis	31.8	CREBBP (4.4%)	NCOR1 (4%)	CHD9 (3.3%)
RNA Polymerase II Pre-transcription Events	31.7	TAF1L (4.7%)	TAF1 (3.6%)	SUPT6H (2.2%)
Global Genome Nucleotide Excision Repair (GG-NER)	31.3	POLE (4%)	ERCC5 (2.1%)	INO80 (2%)
Transcription-Coupled Nucleotide Excision Repair (TC-NER)	31	EP300 (4.3%)	POLE (4%)	AQR (2.2%)
trans-Golgi Network Vesicle Budding	30.6	GOLGB1 (4.3%)	IGF2R (3.5%)	CLTC (2.2%)
Positive epigenetic regulation of rRNA expression	30.5	EP300 (4.3%)	CHD4 (4%)	CHD3 (2.7%)
Post-translational modification: synthesis of GPI-anchored proteins	30.4	CNTN4 (3.4%)	CNTN3 (2.4%)	CD109 (2.2%)
Translocation of SLC2A4 (GLUT4) to the plasma membrane	30.3	MYH9 (3.4%)	MYO5A (2.6%)	RALGAPB (2.4%)
DDX58/IFIH1-mediated induction of interferon-alpha/beta	30.3	CREBBP (4.4%)	EP300 (4.3%)	NLRC5 (3%)
Molecules associated with elastic fibres	30.2	FBN2 (5.6%)	FBN1 (4.8%)	FN1 (4%)
RNA polymerase II transcribes snRNA genes	30.1	ICE1 (3.4%)	INTS1 (2.4%)	PCF11 (2.4%)
Transport of bile salts and organic acids, metal ions and amine compounds	30	HEPH (3.1%)	SLC44A5 (2.2%)	RUNX1 (2%)
Nonhomologous End-Joining (NHEJ)	29.6	HERC2 (6.4%)	ATM (5.2%)	PRKDC (5%)
Sphingolipid metabolism	29.5	PRKD1 (2.4%)	SMPD4 (2%)	ESYT1 (1.6%)
NR1H2 and NR1H3-mediated signaling	29.3	EP300 (4.3%)	NCOR1 (4%)	NCOR2 (3.6%)
TNFR2 non-canonical NF-kB pathway	29	PSME4 (2.7%)	CUL1 (1.9%)	EDARADD (1.8%)
tRNA processing in the nucleus	28.7	RANBP2 (3.8%)	TPR (3.7%)	NUP205 (3%)
Nonsense Mediated Decay (NMD) enhanced by the Exon Junction Complex (EJC)	28.7	SMG1 (3.6%)	EIF4G1 (3%)	PPP2R1A (2.2%)
RMTs methylate histone arginines	28.2	ARID1A (6.9%)	SMARCA4 (3.9%)	ARID2 (3.6%)
Cellular response to hypoxia	28.2	CREBBP (4.4%)	EP300 (4.3%)	PSME4 (2.7%)
RNA Polymerase I Promoter Clearance	28.2	CHD4 (4%)	CHD3 (2.7%)	POLR1A (2.4%)
Eukaryotic Translation Initiation	28.1	EIF4G1 (3%)	EIF3A (1.8%)	EIF5B (1.6%)
Selenoamino acid metabolism	28.1	EPRS1 (2.4%)	MARS1 (1.9%)	IARS1 (1.8%)
Metabolism of fat-soluble vitamins	27.7	LRP2 (6.3%)	LRP1 (5.4%)	HSPG2 (4.9%)
RNA Polymerase II Transcription Termination	27.6	THOC2 (2.8%)	WDR33 (2.7%)	PCF11 (2.4%)
snRNP Assembly	27.5	RANBP2 (3.8%)	TPR (3.7%)	NUP205 (3%)
Negative epigenetic regulation of rRNA expression	27.4	ARID4B (2.6%)	POLR1A (2.4%)	DNMT1 (2.4%)
Protein ubiquitination	27.3	PRKDC (5%)	USP9X (3.6%)	SHPRH (3%)
Nucleotide-binding domain, leucine rich repeat containing receptor (NLR) signaling pathways	27.2	NLRP3 (3.5%)	CASP8 (2.7%)	NLRP1 (2.4%)
DAG and IP3 signaling	27.2	ITPR2 (4.3%)	ADCY2 (3.5%)	ITPR1 (3.3%)
Regulation of mitotic cell cycle	27	PSME4 (2.7%)	ANAPC1 (2.1%)	CUL1 (1.9%)
Intraflagellar transport	26.9	DYNC2H1 (4.4%)	IFT172 (2.4%)	IFT122 (2.4%)
Synthesis of IP3 and IP4 in the cytosol	26.9	PTEN (7.7%)	PLCH1 (3.6%)	PLCB1 (3.2%)
Phase II - Conjugation of compounds	26.3	MTR (2%)	MTRR (1.7%)	OPLAH (1.6%)
HDACs deacetylate histones	26.2	NCOR1 (4%)	CHD4 (4%)	NCOR2 (3.6%)
mRNA 3'-end processing	26.2	THOC2 (2.8%)	WDR33 (2.7%)	PCF11 (2.4%)
Syndecan interactions	26	FN1 (4%)	COL5A1 (3.8%)	COL1A2 (3.5%)
Cargo trafficking to the periciliary membrane	25.8	PKD1 (4.1%)	NPHP3 (3%)	ASAP1 (2.7%)
Platelet Aggregation (Plug Formation)	25.5	VWF (4%)	FN1 (4%)	COL1A2 (3.5%)
Complement cascade	25.3	CFH (3.7%)	CR1 (3.3%)	C3 (3%)
Respiratory electron transport, ATP synthesis by chemiosmotic coupling, and heat production by uncoupling proteins.	25.3	LRPPRC (1.7%)	ACAD9 (1.5%)	SDHA (1.4%)
HSP90 chaperone cycle for steroid hormone receptors (SHR)	25.1	DYNC1H1 (4.8%)	DCTN1 (2%)	DYNC1I1 (2%)
Meiotic recombination	24.7	ATM (5.2%)	BRCA2 (4.3%)	BRCA1 (3%)
Amino acids regulate mTORC1	24.6	SZT2 (4.2%)	MTOR (3.5%)	DEPDC5 (2.8%)
Erythropoietin activates Phosphoinositide-3-kinase (PI3K)	24.2	PIK3CA (15.2%)	PIK3CG (3.4%)	PIK3R1 (3.2%)
RNA Polymerase II Transcription Elongation	24.1	SUPT6H (2.2%)	POLR2A (2.2%)	ERCC2 (2%)
Neurotransmitter release cycle	23.8	TSPOAP1 (2.5%)	PPFIA4 (2.3%)	UNC13B (2.2%)
Assembly of the pre-replicative complex	23.8	PSME4 (2.7%)	MCM7 (1.8%)	MCM2 (1.7%)
IRE1alpha activates chaperones	23.4	TLN1 (3.1%)	DCTN1 (2%)	CUL7 (1.9%)
Telomere Maintenance	23.2	POLE (4%)	PRIM2 (2.1%)	POLA1 (2%)
SRP-dependent cotranslational protein targeting to membrane	23	SRPRA (1.3%)	RPL10 (1.2%)	SRP68 (1.2%)
Hedgehog ligand biogenesis	22.7	PSME4 (2.7%)	DISP2 (1.6%)	PSMD1 (1.4%)
tRNA Aminoacylation	22.4	EPRS1 (2.4%)	MARS1 (1.9%)	IARS1 (1.8%)
Mitochondrial translation	22.3	MRPS22 (1.2%)	GFM2 (1.2%)	GFM1 (1.2%)
HDMs demethylate histones	22.1	KDM6A (3.3%)	KDM3B (2.9%)	KDM5B (2.6%)
Nonsense Mediated Decay (NMD) independent of the Exon Junction Complex (EJC)	22	EIF4G1 (3%)	UPF1 (1.7%)	GSPT2 (1.4%)
Plasma lipoprotein clearance	21.9	CUBN (6.5%)	APOB (4.7%)	HDLBP (2.3%)
Integrin alphaIIb beta3 signaling	21.8	VWF (4%)	FN1 (4%)	TLN1 (3.1%)
Vasopressin regulates renal water homeostasis via Aquaporins	21.7	GNAS (3.8%)	ADCY2 (3.5%)	ADCY1 (2.6%)
RNA Polymerase II Transcription Pre-Initiation And Promoter Opening	21.6	TAF1L (4.7%)	TAF1 (3.6%)	POLR2A (2.2%)
RNA Polymerase II Transcription Initiation And Promoter Clearance	21.6	TAF1L (4.7%)	TAF1 (3.6%)	POLR2A (2.2%)
Pyruvate metabolism and Citric Acid (TCA) cycle	21.5	OGDH (1.8%)	PDPR (1.7%)	NNT (1.5%)
Effects of PIP2 hydrolysis	21.3	ITPR2 (4.3%)	ITPR1 (3.3%)	ITPR3 (3.2%)
Voltage gated Potassium channels	21.3	KCNH8 (3.4%)	KCND2 (2.2%)	KCNH1 (1.9%)
TNF signaling	21.2	CASP8 (2.7%)	MADD (2.3%)	TAB3 (2.1%)
Gap junction trafficking and regulation	21.1	TJP1 (2.4%)	CLTCL1 (2.3%)	CLTC (2.2%)
Signaling by NOTCH2	21.1	EP300 (4.3%)	NOTCH2 (3.2%)	CNTN1 (2.8%)
Eukaryotic Translation Elongation	21	EEF2 (1.7%)	RPL10 (1.2%)	EEF1A1 (1.2%)
Receptor-type tyrosine-protein phosphatases	21	PTPRD (5.2%)	PTPRF (2.7%)	PTPRS (2.7%)
Type I hemidesmosome assembly	20.9	DST (9.6%)	PLEC (5.9%)	LAMA3 (4.2%)
Platelet calcium homeostasis	20.9	ITPR2 (4.3%)	SLC8A1 (3.4%)	ITPR1 (3.3%)
Nitric oxide stimulates guanylate cyclase	20.3	ITPR1 (3.3%)	KCNMA1 (2.6%)	GUCY1A1 (2.4%)
RNA Polymerase III Abortive And Retractive Initiation	20.2	GTF3C1 (3.5%)	BDP1 (3.3%)	POLR3A (1.6%)
Eukaryotic Translation Termination	20.1	GSPT2 (1.4%)	RPL10 (1.2%)	APEH (1.1%)
Scavenging by Class A Receptors	20.1	APOB (4.7%)	COL1A2 (3.5%)	COL3A1 (3.4%)
AUF1 (hnRNP D0) binds and destabilizes mRNA	19.9	EIF4G1 (3%)	PSME4 (2.7%)	HSPA8 (1.5%)
Synaptic adhesion-like molecules	19.8	PTPRD (5.2%)	GRIN2A (3.9%)	PTPRF (2.7%)
Translesion synthesis by Y family DNA polymerases bypasses lesions on DNA template	19.6	REV3L (4.1%)	POLE (4%)	REV1 (2%)
Metabolism of polyamines	19.5	PSME4 (2.7%)	PSMD1 (1.4%)	PSMD2 (1.3%)
tRNA modification in the nucleus and cytosol	19.4	THADA (2.7%)	EPRS1 (2.4%)	TRMT9B (1.9%)
Glucagon signaling in metabolic regulation	19.2	GNAS (3.8%)	ADCY2 (3.5%)	ADCY1 (2.6%)
Activation of the pre-replicative complex	19.2	POLE (4%)	PRIM2 (2.1%)	POLA1 (2%)
Deadenylation of mRNA	18.9	CNOT1 (3.4%)	EIF4G1 (3%)	TNKS1BP1 (2.6%)
Regulation of Apoptosis	18.9	PSME4 (2.7%)	OPA1 (1.5%)	PSMD1 (1.4%)
Erythropoietin activates RAS	18.7	KRAS (9%)	SOS1 (2.3%)	NRAS (1.9%)
Nucleosome assembly	18.5	KNL1 (2.6%)	RSF1 (1.9%)	MIS18BP1 (1.6%)
RNA Polymerase III Transcription Initiation	18.4	GTF3C1 (3.5%)	BDP1 (3.3%)	POLR3A (1.6%)
Carboxyterminal post-translational modifications of tubulin	18.3	AGTPBP1 (2.1%)	TTLL7 (2.1%)	TTLL5 (2%)
Transport of vitamins, nucleosides, and related molecules	18.1	ALB (1.8%)	SLCO1B3 (1.6%)	SLCO1A2 (1.6%)
Signaling by Retinoic Acid	18	CPT1A (1.8%)	ALDH1A2 (1.6%)	CYP26B1 (1.5%)
ROS and RNS production in phagocytes	17.9	NOS1 (2.3%)	NOS2 (2.1%)	NOS3 (2%)
Resolution of Abasic Sites (AP sites)	17.7	POLE (4%)	POLD1 (1.7%)	RFC1 (1.5%)
RAB geranylgeranylation	17.7	CHM (1.5%)	CHML (1.4%)	RABGGTA (1.1%)
Insulin processing	17.4	MYO5A (2.6%)	EXOC7 (2.1%)	MYRIP (2%)
PRC2 methylates histones and DNA	17.3	DNMT3A (2.4%)	DNMT1 (2.4%)	JARID2 (2.3%)
Energy dependent regulation of mTOR by LKB1-AMPK	17.3	MTOR (3.5%)	TSC2 (2.8%)	RPTOR (2.4%)
ABC transporters in lipid homeostasis	17.3	ABCA12 (3.9%)	ABCA2 (3%)	ABCA9 (2.9%)
Caspase activation via extrinsic apoptotic signalling pathway	17.3	TLR4 (3%)	DAPK1 (3%)	CASP8 (2.7%)
Gamma carboxylation, hypusine formation and arylsulfatase activation	16.5	PROS1 (2.3%)	EEF2 (1.7%)	STS (1.4%)
Regulation of gene expression in late stage (branching morphogenesis) pancreatic bud precursor cells	16.3	CREBBP (4.4%)	EP300 (4.3%)	NOTCH1 (4.1%)
Glycogen metabolism	16.2	PHKA2 (2.3%)	PHKA1 (2.1%)	AGL (2.1%)
Activation of Matrix Metalloproteinases	16	MMP16 (3.1%)	COL18A1 (1.9%)	MMP9 (1.5%)
Cell-extracellular matrix interactions	16	FLNA (5%)	FLNC (4.8%)	ARHGEF6 (2%)
Plasma lipoprotein remodeling	15.7	APOB (4.7%)	PCSK5 (2.7%)	ALB (1.8%)
Presynaptic depolarization and calcium channel opening	15.6	CACNA1E (5.7%)	CACNA1B (4%)	CACNA1A (3.6%)
Common Pathway of Fibrin Clot Formation	15.4	F5 (3.9%)	F8 (3.7%)	PROS1 (2.3%)
Inwardly rectifying K+ channels	15.4	ABCC9 (3.4%)	KCNJ12 (2.9%)	GABBR1 (2.7%)
PIWI-interacting RNA (piRNA) biogenesis	15.2	TDRD6 (2.5%)	POLR2A (2.2%)	POLR2B (1.8%)
GP1b-IX-V activation signalling	15.2	FLNA (5%)	VWF (4%)	COL1A2 (3.5%)
Recognition of DNA damage by PCNA-containing replication complex	15.2	POLE (4%)	DDB1 (1.9%)	CUL4B (1.7%)
MicroRNA (miRNA) biogenesis	15	DICER1 (2.7%)	AGO2 (2.3%)	POLR2A (2.2%)
RNA Polymerase I Transcription Termination	15	POLR1A (2.4%)	ERCC2 (2%)	POLR1B (1.8%)
Transferrin endocytosis and recycling	14.9	TF (2%)	TFRC (1.5%)	ATP6V1A (1.4%)
Signaling by BMP	14.9	SMAD4 (3%)	BMPR2 (2%)	ZFYVE16 (1.8%)
Base-Excision Repair, AP Site Formation	14.8	POT1 (1.5%)	MUTYH (1.2%)	OGG1 (1.2%)
Metabolism of cofactors	14.7	IDH1 (5.5%)	NOS3 (2%)	HSP90AA1 (1.5%)
Basigin interactions	14.4	L1CAM (2.6%)	ITGA3 (1.6%)	ITGA6 (1.5%)
Platelet sensitization by LDL	14.4	APOB (4.7%)	PPP2R1A (2.2%)	PLA2G4A (1.9%)
Processing of Intronless Pre-mRNAs	14.3	WDR33 (2.7%)	PCF11 (2.4%)	FIP1L1 (2.3%)
Nucleobase catabolism	14	DPYD (2.6%)	XDH (2.1%)	GDA (1.6%)
Detoxification of Reactive Oxygen Species	13.9	ATP7A (2.5%)	NOX4 (1.8%)	CYBB (1.4%)
Growth hormone receptor signaling	13.8	GHR (2%)	IRS1 (1.8%)	STAT1 (1.8%)
mTORC1-mediated signalling	13.8	MTOR (3.5%)	EIF4G1 (3%)	RPTOR (2.4%)
Triglyceride metabolism	13.7	GPAM (1.6%)	LIPE (1.5%)	PRKACB (1.4%)
Intrinsic Pathway of Fibrin Clot Formation	13.5	VWF (4%)	F8 (3.7%)	A2M (2.8%)
Antimicrobial peptides	13.3	ATP7A (2.5%)	LTF (1.4%)	SLC11A1 (1.2%)
Plasma lipoprotein assembly	13.1	APOB (4.7%)	ABCA1 (3%)	A2M (2.8%)
PERK regulates gene expression	13	EIF2AK3 (1.9%)	DIS3 (1.4%)	KHSRP (1.3%)
RNA Pol II CTD phosphorylation and interaction with CE	12.9	POLR2A (2.2%)	ERCC2 (2%)	SUPT5H (1.9%)
Metabolism of Angiotensinogen to Angiotensins	12.8	ACE (2.9%)	ENPEP (2.3%)	MME (2.1%)
DNA methylation	12.7	DNMT3A (2.4%)	DNMT1 (2.4%)	DNMT3B (2%)
Glyoxylate metabolism and glycine degradation	12.5	GLDC (1.8%)	OGDH (1.8%)	DHTKD1 (1.5%)
Mitophagy	12.3	PRKN (1.9%)	ULK1 (1.8%)	SQSTM1 (1.4%)
Incretin synthesis, secretion, and inactivation	11.9	CTNNB1 (4.3%)	TCF7L2 (2.1%)	DPP4 (2%)
Endosomal Sorting Complex Required For Transport (ESCRT)	11.8	HGS (1.2%)	STAM (1.1%)	UBC (1.1%)
Sulfur amino acid metabolism	11.8	MTR (2%)	MTRR (1.7%)	CSAD (1.2%)
RIPK1-mediated regulated necrosis	11.3	CASP8 (2.7%)	CFLAR (1.5%)	RIPK1 (1.1%)
RNA Polymerase III Transcription Termination	11.3	POLR3A (1.6%)	NFIB (1.5%)	POLR3B (1.4%)
Interconversion of nucleotide di- and triphosphates	11.2	AK9 (2.6%)	AK7 (1.5%)	TXNRD1 (1.3%)
Post-chaperonin tubulin folding pathway	11.1	TBCD (1.9%)	TUBB4A (1.5%)	TUBB6 (1.4%)
Synthesis of IP2, IP, and Ins in the cytosol	11.1	INPP4B (2.3%)	SYNJ1 (2.2%)	OCRL (1.8%)
Signaling by Activin	11	SMAD4 (3%)	INHBA (1.8%)	ACVR1B (1.7%)
Nucleobase biosynthesis	11	CAD (2.9%)	PFAS (2%)	ATIC (1.4%)
Rap1 signalling	11	PRKG1 (2.2%)	RAPGEF4 (1.8%)	RASGRP2 (1.5%)
WNT ligand biogenesis and trafficking	10.7	PORCN (1.3%)	WNT2 (1.3%)	VPS35 (1.2%)
Thrombin signalling through proteinase activated receptors (PARs)	10.7	MAPK1 (1%)	ARRB1 (0.9%)	F2R (0.9%)
Signal amplification	10.7	PLA2G4A (1.9%)	MAPK14 (1%)	P2RY1 (1%)
Regulation of gene expression in beta cells	10.6	AKT2 (1.5%)	AKT3 (1.5%)	HNF1A (1.5%)
Post-transcriptional silencing by small RNAs	10.5	TNRC6A (3.5%)	TNRC6B (2.9%)	AGO2 (2.3%)
Scavenging of heme from plasma	10.5	LRP1 (5.4%)	CD163 (2.9%)	ALB (1.8%)
Butyrophilin (BTN) family interactions	10.2	PPL (2.3%)	CD209 (2.1%)	XDH (2.1%)
Cellular hexose transport	10.1	SLC2A14 (1.6%)	SLC2A3 (1.4%)	SLC5A9 (1.3%)
Branched-chain amino acid catabolism	10.1	MCCC1 (1.4%)	DLD (1.1%)	BCAT1 (1.1%)
Prolactin receptor signaling	10	GHR (2%)	CUL1 (1.9%)	JAK2 (1.8%)
Mismatch repair (MMR) directed by MSH2:MSH6 (MutSalpha)	10	MSH6 (2.3%)	MLH1 (1.7%)	POLD1 (1.7%)
Butyrate Response Factor 1 (BRF1) binds and destabilizes mRNA	9.9	XRN1 (2.6%)	ZFP36L1 (2.3%)	DIS3 (1.4%)
PECAM1 interactions	9.8	INPP5D (1.9%)	PLCG1 (1.8%)	ITGAV (1.7%)
Nucleotide salvage	9.8	AMPD3 (1.6%)	AMPD2 (1.3%)	UCKL1 (1%)
Protein methylation	9.7	EEF2 (1.7%)	HSPA8 (1.5%)	EEF1A1 (1.2%)
Mismatch repair (MMR) directed by MSH2:MSH3 (MutSbeta)	9.6	MLH1 (1.7%)	POLD1 (1.7%)	PMS2 (1.5%)
Blood group systems biosynthesis	9.4	ST3GAL3 (1.2%)	FUT4 (1.1%)	ST3GAL6 (1.1%)
Cristae formation	9.2	IMMT (1.2%)	HSPA9 (1.1%)	DNAJC11 (1.1%)
Reelin signalling pathway	8.9	RELN (6.5%)	SH3KBP1 (1.4%)	FYN (1.3%)
Metabolism of amine-derived hormones	8.9	DUOX1 (2.5%)	DUOX2 (2.2%)	DIO2 (1.6%)
Scavenging by Class F Receptors	8.9	APOB (4.7%)	HSPH1 (1.8%)	HYOU1 (1.7%)
ChREBP activates metabolic gene expression	8.8	ACACB (3.7%)	FASN (2.9%)	MLXIPL (1.6%)
Tristetraprolin (TTP, ZFP36) binds and destabilizes mRNA	8.8	XRN1 (2.6%)	TNPO1 (1.7%)	DIS3 (1.4%)
Digestion of dietary carbohydrate	8.7	MGAM (4.4%)	AMY2B (1.7%)	CHIT1 (1.2%)
Biosynthesis of specialized proresolving mediators (SPMs)	8.7	PTGS2 (1.4%)	ALOX5 (1.3%)	CYP2E1 (1.1%)
KSRP (KHSRP) binds and destabilizes mRNA	8.6	DIS3 (1.4%)	AKT1 (1.3%)	KHSRP (1.3%)
RNA Polymerase III Chain Elongation	8.6	POLR3A (1.6%)	POLR3B (1.4%)	POLR3E (1.4%)
POU5F1 (OCT4), SOX2, NANOG activate genes related to proliferation	8.6	SALL1 (3.5%)	SALL4 (2.3%)	STAT3 (1.4%)
mRNA decay by 3' to 5' exoribonuclease	8.6	TTC37 (2%)	SKIV2L (1.9%)	HBS1L (1.5%)
Small interfering RNA (siRNA) biogenesis	8.5	DICER1 (2.7%)	AGO2 (2.3%)	AGO1 (1.6%)
Processing of SMDT1	8.4	YME1L1 (1.5%)	SPG7 (1.5%)	PMPCB (1.4%)
Scavenging by Class H Receptors	8.3	APOB (4.7%)	STAB1 (3.1%)	STAB2 (1.2%)
Alpha-protein kinase 1 signaling pathway	8.3	ALPK1 (2.6%)	TAB3 (2.1%)	TAB2 (1.2%)
Lysine catabolism	8.1	AASS (2%)	OGDH (1.8%)	GCDH (1.2%)
Aspartate and asparagine metabolism	8.1	FOLH1 (2.6%)	NAALAD2 (1.8%)	SLC25A12 (1.5%)
TET1,2,3 and TDG demethylate DNA	7.8	TET1 (3.2%)	TET2 (2.8%)	TET3 (2.5%)
Glutamate and glutamine metabolism	7.6	GLUD2 (1.9%)	ALDH18A1 (1.1%)	GLS (1.1%)
Prostacyclin signalling through prostacyclin receptor	7.5	GNAS (3.8%)	GNB1 (0.7%)	GNB3 (0.7%)
Tryptophan catabolism	7.5	KMO (1.3%)	KYNU (1.3%)	SLC36A4 (1.1%)
Synthesis, secretion, and deacylation of Ghrelin	7.4	BCHE (2.1%)	PCSK1 (1.4%)	ACHE (1.2%)
Aflatoxin activation and detoxification	7.4	CYP3A5 (1.1%)	GGT5 (1.1%)	DPEP2 (0.9%)
mRNA decay by 5' to 3' exoribonuclease	7.3	XRN1 (2.6%)	EDC4 (1.5%)	PATL1 (1.1%)
Ca2+ activated K+ channels	7.3	KCNMA1 (2.6%)	KCNN3 (1.3%)	KCNN2 (1.1%)
Pentose phosphate pathway	7.2	TKT (1.2%)	PGM2 (1.1%)	G6PD (1.1%)
HuR (ELAVL1) binds and stabilizes mRNA	7.1	NUP214 (2.5%)	XPO1 (1.7%)	PRKCA (1.5%)
eNOS activation	7	NOS3 (2%)	HSP90AA1 (1.5%)	AKT1 (1.3%)
ATF6 (ATF6-alpha) activates chaperones	6.9	MBTPS1 (1.7%)	ATF6 (1.2%)	HSP90B1 (1.1%)
Activation of PPARGC1A (PGC-1alpha) by phosphorylation	6.9	PPARGC1A (2.6%)	PRKAG1 (1.3%)	PRKAG2 (1.2%)
Urea cycle	6.8	CPS1 (3.9%)	ASS1 (1%)	ASL (0.8%)
Neurotransmitter clearance	6.8	BCHE (2.1%)	LRTOMT (1.3%)	ACHE (1.2%)
Erythropoietin activates Phospholipase C gamma (PLCG)	6.7	PLCG2 (2.4%)	PLCG1 (1.8%)	JAK2 (1.8%)
CREB3 factors activate genes	6.6	MBTPS1 (1.7%)	CREBRF (1.4%)	CREB3L2 (1.2%)
Ketone body metabolism	6.5	ACSS3 (2.1%)	AACS (1.4%)	OXCT1 (1.1%)
Scavenging by Class B Receptors	6.5	APOB (4.7%)	CD36 (1%)	SSC5D (1%)
TRAIL signaling	6.5	CASP8 (2.7%)	CFLAR (1.5%)	CASP10 (1.1%)
Tandem pore domain potassium channels	6.4	KCNK2 (1.8%)	KCNK9 (1.3%)	KCNK10 (1.1%)
Reversal of alkylation damage by DNA dioxygenases	6.4	ASCC3 (3.3%)	ASCC2 (1.5%)	FTO (1.2%)
AMPK inhibits chREBP transcriptional activation activity	6.1	STK11 (1.8%)	MLXIPL (1.6%)	PRKAG2 (1.2%)
PP2A-mediated dephosphorylation of key metabolic factors	6.1	PPP2R1A (2.2%)	MLXIPL (1.6%)	PPP2R1B (1.2%)
Advanced glycosylation endproduct receptor signaling	6	APP (1.5%)	PRKCSH (1.1%)	MAPK1 (1%)
Synthesis of pyrophosphates in the cytosol	5.8	PPIP5K2 (1.8%)	ITPK1 (0.9%)	IPPK (0.8%)
Lipophagy	5.8	HSPA8 (1.5%)	PRKAG1 (1.3%)	PRKAG2 (1.2%)
Phenylalanine and tyrosine metabolism	5.7	IL4I1 (1.3%)	HGD (1%)	PAH (0.9%)
Heme biosynthesis	5.5	COX10 (1.1%)	FECH (1%)	ALAS1 (0.9%)
Regulation of signaling by NODAL	5.4	ACVR1B (1.7%)	ACVR2A (1.6%)	ACVR2B (1.2%)
Inhibition of TSC complex formation by PKB	5.4	TSC2 (2.8%)	TSC1 (1.9%)	AKT2 (1.5%)
NOSTRIN mediated eNOS trafficking	5.4	NOS3 (2%)	DNM2 (1.9%)	CAV1 (1.1%)
tRNA modification in the mitochondrion	5.3	MTO1 (1.1%)	GTPBP3 (1%)	TRIT1 (0.9%)
TYSND1 cleaves peroxisomal proteins	5.3	HSD17B4 (1.4%)	ACOX1 (1.3%)	SCP2 (1.3%)
Abacavir transmembrane transport	5.3	ABCB1 (3.3%)	ABCG2 (1.4%)	SLC22A3 (1.2%)
Choline catabolism	5.3	SARDH (1.7%)	SLC44A1 (1.5%)	DMGDH (1.4%)
Creatine metabolism	5.2	CKMT2 (1%)	SLC6A12 (0.9%)	GATM (0.9%)
Erythropoietin activates STAT5	5.2	JAK2 (1.8%)	STAT5B (1.2%)	STAT5A (1%)
rRNA processing in the mitochondrion	5.1	ELAC2 (1.2%)	PRORP (0.9%)	TFB1M (0.8%)
Histidine catabolism	5	HDC (1.3%)	HAL (1.1%)	CARNS1 (1.1%)
POU5F1 (OCT4), SOX2, NANOG repress genes related to differentiation	5	TSC22D1 (1.5%)	EOMES (1.2%)	SOX2 (0.8%)
Peptide hormone biosynthesis	5	INHBA (1.8%)	PCSK1 (1.4%)	INHBB (0.7%)
Erythrocytes take up carbon dioxide and release oxygen	4.9	CYB5R4 (1.1%)	AQP1 (1%)	CA2 (0.7%)
FasL/ CD95L signaling	4.9	CASP8 (2.7%)	CASP10 (1.1%)	FASLG (0.9%)
Mitochondrial ABC transporters	4.8	ABCB8 (1.8%)	ABCB6 (1.5%)	ABCB7 (1.3%)
Lysosomal oligosaccharide catabolism	4.7	MAN2B1 (1.6%)	MAN2C1 (1.5%)	MAN2B2 (1.4%)
SLBP Dependent Processing of Replication-Dependent Histone Pre-mRNAs	4.7	ZNF473 (1.3%)	NCBP1 (1.2%)	SNRPB (0.8%)
Serine biosynthesis	4.6	SRR (1%)	SERINC3 (1%)	PHGDH (0.8%)
SLBP independent Processing of Histone Pre-mRNAs	4.5	ZNF473 (1.3%)	NCBP1 (1.2%)	SNRPB (0.8%)
Signaling by MST1	4.5	MST1R (2.1%)	MST1 (1.2%)	HPN (0.8%)
Fructose metabolism	4.4	TKFC (1%)	ALDH1A1 (0.9%)	GLYCTK (0.8%)
Passive transport by Aquaporins	4.2	AQP1 (1%)	AQP9 (0.9%)	AQP7 (0.7%)
HCN channels	4.1	HCN1 (1.5%)	HCN3 (1.2%)	HCN4 (1%)
Wax and plasmalogen biosynthesis	3.7	GNPAT (1.2%)	AGPS (1%)	FAR1 (1%)
PKA-mediated phosphorylation of key metabolic factors	3.5	MLXIPL (1.6%)	PRKACB (1.4%)	PRKACA (0.8%)
Neurotransmitter uptake and metabolism In glial cells	3.5	SLC1A3 (1.1%)	SLC1A2 (1.1%)	SLC38A1 (1.1%)
tRNA processing in the mitochondrion	3.2	ELAC2 (1.2%)	PRORP (0.9%)	TRNT1 (0.8%)
Melanin biosynthesis	3.1	OCA2 (2.2%)	TYRP1 (0.9%)	SLC45A2 (0.2%)
Galactose catabolism	3.1	PGM2 (1.1%)	PGM2L1 (1%)	GALT (0.7%)
mRNA Editing: A to I Conversion	3.1	ADARB1 (1.7%)	ADAR (1.7%)	NA (NA%)
Abacavir metabolism	3	PCK1 (1.4%)	NT5C2 (0.8%)	GUK1 (0.6%)
Extrinsic Pathway of Fibrin Clot Formation	2.9	F10 (1.3%)	TFPI (0.8%)	F7 (0.7%)
Erythrocytes take up oxygen and release carbon dioxide	2.9	AQP1 (1%)	CA2 (0.7%)	CA4 (0.6%)
Intestinal hexose absorption	2.8	SLC5A1 (1.1%)	SLC2A5 (1%)	RSC1A1 (0.8%)
Synthesis of IPs in the nucleus	2.8	IP6K2 (0.9%)	IPPK (0.8%)	IP6K1 (0.8%)
Mitochondrial transcription initiation	2.7	POLRMT (1.6%)	TFB2M (0.9%)	TFAM (0.5%)
Formation of xylulose-5-phosphate	2.7	XYLB (1.2%)	SORD (0.7%)	CRYL1 (0.6%)
Carnitine synthesis	2.7	SHMT1 (0.8%)	ALDH9A1 (0.8%)	TMLHE (0.7%)
NOSIP mediated eNOS trafficking	2.4	NOS3 (2%)	NOSIP (0.6%)	NA (NA%)
Electric Transmission Across Gap Junctions	2.4	PANX2 (1.1%)	GJC1 (0.8%)	PANX1 (0.7%)
Threonine catabolism	2.3	GCAT (0.9%)	SDS (0.8%)	SDSL (0.6%)
mRNA Editing: C to U Conversion	2.3	APOBEC3B (0.9%)	APOBEC3C (0.4%)	APOBEC3A (0.3%)
Metallothioneins bind metals	2.2	MT1E (0.4%)	MT1G (0.3%)	MT1H (0.3%)
Regulation of gene expression in early pancreatic precursor cells	1.9	NR5A2 (1.7%)	PDX1 (0.2%)	ONECUT1 (0%)
Intestinal lipid absorption	1.9	NPC1L1 (1.9%)	NA (NA%)	NA (NA%)
Heme degradation	1.8	HMOX1 (0.6%)	BLVRA (0.6%)	HMOX2 (0.4%)
Insulin effects increased synthesis of Xylulose-5-Phosphate	1.8	TKT (1.2%)	TALDO1 (0.7%)	NA (NA%)
Electron transport from NADPH to Ferredoxin	1.7	FDXR (1.1%)	FDX2 (0.5%)	FDX1 (0.2%)
MTF1 activates gene expression	1.7	MTF1 (1.3%)	CSRP1 (0.3%)	SNCB (0.1%)
Digestion of dietary lipid	1.7	CEL (1.1%)	PNLIPRP3 (0.5%)	PNLIP (0%)
Lactose synthesis	1.6	SLC2A1 (0.9%)	B4GALT1 (0.8%)	LALBA (0%)
Proline catabolism	1.6	PRODH (0.8%)	ALDH4A1 (0.8%)	PRODH2 (0.1%)
Alanine metabolism	1.6	GPT2 (0.9%)	GPT (0.7%)	NA (NA%)
Transport of glycerol from adipocytes to the liver by Aquaporins	1.5	AQP9 (0.9%)	AQP7 (0.7%)	NA (NA%)
Regulation of gene expression in endocrine-committed (NEUROG3+) progenitor cells	1.4	NKX2-2 (0.7%)	INSM1 (0.5%)	NEUROD1 (0.2%)
Lipid particle organization	1.2	FITM2 (0.4%)	HILPDA (0.3%)	HSD17B13 (0.2%)
Mitochondrial transcription termination	0.8	MTERF1 (0.8%)	NA (NA%)	NA (NA%)
Synthesis of IPs in the ER lumen	0.7	MINPP1 (0.7%)	NA (NA%)	NA (NA%)
MGMT-mediated DNA damage reversal	0.5	MGMT (0.5%)	NA (NA%)	NA (NA%)

### Sheet: ST2
Pathway	Cluster	Enrichment_Score	log10pvalue
Cellular response to hypoxia	2	0.65	5
Regulation of Apoptosis	2	0.76	5
Degradation of beta-catenin by the destruction complex	2	0.56	5
TCF dependent signaling in response to WNT	2	0.34	5
TCR signaling	2	0.44	5
Fc epsilon receptor (FCERI) signaling	2	0.37	5
Metabolism of polyamines	2	0.68	5
Signaling by ROBO receptors	2	0.42	5
Beta-catenin independent WNT signaling	2	0.42	5
AUF1 (hnRNP D0) binds and destabilizes mRNA	2	0.75	5
Regulation of mitotic cell cycle	2	0.66	5
Mitotic G1-G1/S phases	2	0.43	5
Hedgehog ligand biogenesis	2	0.71	5
Hedgehog 'off' state	2	0.48	5
C-type lectin receptors (CLRs)	2	0.38	5
Hedgehog 'on' state	2	0.58	5
TNFR2 non-canonical NF-kB pathway	2	0.64	5
MAPK6/MAPK4 signaling	2	0.59	5
Assembly of the pre-replicative complex	2	0.7	5
S Phase	2	0.46	5
G2/M Checkpoints	2	0.31	5
G1/S DNA Damage Checkpoints	2	0.41	5
Neddylation	2	0.39	5
Signaling by NOTCH4	2	0.5	5
Signaling by the B Cell Receptor (BCR)	2	0.47	5
Eukaryotic Translation Elongation	3	0.74	5
SRP-dependent cotranslational protein targeting to membrane	3	0.72	5
Selenoamino acid metabolism	3	0.69	5
Signaling by ROBO receptors	3	0.52	5
Eukaryotic Translation Initiation	3	0.69	5
Eukaryotic Translation Termination	3	0.75	5
rRNA processing in the nucleus and cytosol	3	0.6	5
Nonsense Mediated Decay (NMD) independent of the Exon Junction Complex (EJC)	3	0.74	5
Nonsense Mediated Decay (NMD) enhanced by the Exon Junction Complex (EJC)	3	0.69	5
Meiotic synapsis	4	0.62	5
Telomere Maintenance	4	0.72	5
Pre-NOTCH Expression and Processing	4	0.46	5
RHO GTPase Effectors	4	0.36	5
TCF dependent signaling in response to WNT	4	0.43	5
PRC2 methylates histones and DNA	4	0.84	5
Cellular Senescence	4	0.38	5
HDACs deacetylate histones	4	0.59	5
HATs acetylate histones	4	0.49	5
RMTs methylate histone arginines	4	0.43	5
Positive epigenetic regulation of rRNA expression	4	0.72	5
Negative epigenetic regulation of rRNA expression	4	0.75	5
DNA methylation	4	0.88	5
Transcriptional regulation by small RNAs	4	0.69	5
Activation of anterior HOX genes in hindbrain development during early embryogenesis	4	0.62	5
Homology Directed Repair	4	0.36	5
Nonhomologous End-Joining (NHEJ)	4	0.44	5
DNA Double Strand Break Response	4	0.35	5
M Phase	4	0.33	5
RNA Polymerase I Promoter Clearance	4	0.74	5
Base-Excision Repair, AP Site Formation	4	0.8	5
Nucleosome assembly	4	0.75	5
ESR-mediated signaling	4	0.39	5
Meiotic recombination	4	0.77	5
snRNP Assembly	5	0.83	5
SUMOylation	5	0.48	5
Cellular response to heat stress	5	0.74	5
Transcriptional regulation by small RNAs	5	0.8	5
tRNA processing in the nucleus	5	0.83	5
M Phase	5	0.48	5
Mitotic Spindle Checkpoint	5	0.33	5
Glucose metabolism	5	0.78	5
Transport of Mature Transcript to Cytoplasm	5	0.79	5
Interferon Signaling	5	0.66	5
Intrinsic Pathway for Apoptosis	6	0.45	5
Pre-NOTCH Expression and Processing	6	0.43	5
Cellular Senescence	6	0.38	5
SUMOylation	6	0.36	5
Chaperonin-mediated protein folding	6	0.47	5
Mitotic G2-G2/M phases	6	0.4	5
Deubiquitination	6	0.31	5
DNA Double Strand Break Response	6	0.43	5
G2/M Checkpoints	6	0.4	5
G1/S DNA Damage Checkpoints	6	0.41	5
GPVI-mediated activation cascade	7	0.74	5
Signaling by ERBB2	7	0.64	5
Signaling by ERBB4	7	0.64	5
PIP3 activates AKT signaling	7	0.33	5
Signaling by SCF-KIT	7	0.7	5
Phospholipid metabolism	7	0.49	5
Signaling by NTRKs	7	0.58	5
Signaling by EGFR	7	0.67	5
Signaling by PDGF	7	0.61	5
Signaling by FGFR	7	0.61	5
Signaling by VEGF	7	0.55	5
TCR signaling	7	0.63	5
Fcgamma receptor (FCGR) dependent phagocytosis	7	0.62	5
Tie2 Signaling	7	0.78	5
DAP12 interactions	7	0.73	5
Signaling by Type 1 Insulin-like Growth Factor 1 Receptor (IGF1R)	7	0.71	5
Fc epsilon receptor (FCERI) signaling	7	0.58	5
Costimulation by the CD28 family	7	0.7	5
Signaling by MET	7	0.54	5
Signaling by Insulin receptor	7	0.68	5
RET signaling	7	0.77	5
ESR-mediated signaling	7	0.47	5
Erythropoietin activates Phosphoinositide-3-kinase (PI3K)	7	0.79	5
FLT3 Signaling	7	0.37	5
Neurotransmitter receptors and postsynaptic signal transmission	8	0.45	5
Signaling by ERBB2	8	0.64	5
Signaling by ERBB4	8	0.64	5
Signaling by SCF-KIT	8	0.68	5
Signaling by NTRKs	8	0.55	5
Signaling by EGFR	8	0.67	5
Signaling by PDGF	8	0.58	5
Signaling by FGFR	8	0.61	5
Signaling by VEGF	8	0.48	5
Tie2 Signaling	8	0.76	5
DAP12 interactions	8	0.72	5
Signaling by Type 1 Insulin-like Growth Factor 1 Receptor (IGF1R)	8	0.69	5
Fc epsilon receptor (FCERI) signaling	8	0.55	5
NCAM signaling for neurite out-growth	8	0.58	5
Beta-catenin independent WNT signaling	8	0.37	5
C-type lectin receptors (CLRs)	8	0.49	5
MAPK1/MAPK3 signaling	8	0.37	5
Signaling by MET	8	0.52	5
Signaling by Insulin receptor	8	0.66	5
Signaling by PTK6	8	0.59	5
ESR-mediated signaling	8	0.42	5
Erythropoietin activates RAS	8	0.81	5
FLT3 Signaling	8	0.34	5
Signaling by the B Cell Receptor (BCR)	8	0.61	5
Signaling by ERBB2	9	0.35	5
Signaling by ERBB4	9	0.34	5
Signaling by SCF-KIT	9	0.41	5
Signaling by EGFR	9	0.38	5
Signaling by PDGF	9	0.31	5
Signaling by FGFR	9	0.32	5
Tie2 Signaling	9	0.49	5
DAP12 interactions	9	0.45	5
Signaling by Type 1 Insulin-like Growth Factor 1 Receptor (IGF1R)	9	0.41	5
Signaling by Insulin receptor	9	0.39	5
